# Exploiting TGF-β-mediated Stromal Programming in Homologous Recombination-Deficient Pancreatic Cancer

**DOI:** 10.1101/2025.09.16.676458

**Authors:** Elodie Roger, Hannah M. Mummey, Eleni Zimmer, Dharini Srinivasan, Anna Härle, Loïc Moubri, Alica K. Beutel, Rima Singh, Menar Ekizce, Michael K. Melzer, Yun Lee, Austin Silva, Luisa Härle, Thomas Engleitner, Frank Arnold, Mareen Morawe, Benjamin Naggay, Juliane Schneider, Leonard Gilberg, Julia P. Mosler, Christina Ludwig, Chen Meng, Maximilian Hirschenberger, Victoria Hunszinger, Klaus Kluck, Martina Kirchner, Anna-Lena Volckmar, Mareike Wirth, Mohamed S.S. Alhamdani, Jörg D. Hoheisel, J.-Matthias Löhr, Thomas Seufferlein, Alireza Abaei, Ralf Kemkemer, Roland Rad, Jan Budczies, Medhanie A. Mulaw, Patrick C. Hermann, Mark Hänle, Konstantin M. J. Sparrer, Christopher J. Halbrook, Kyle J. Gaulton, Konrad Steinestel, Albrecht Stenzinger, Nelson Dusetti, Lukas Perkhofer, Johann Gout, Alexander Kleger

## Abstract

The tumor microenvironment (TME) actively contributes to pancreatic ductal adenocarcinoma (PDAC) pathogenesis through dynamic bidirectional tumor–stroma interactions. Here, we demonstrate that homologous recombination-defective (HRD) tumor epithelium reprograms the TME in a genotype-specific manner to enhance cancer aggressiveness. Using genetically engineered mouse models, pancreatic stellate cell (PSC) and cancer-associated fibroblast (CAF) co-culture systems, single-nucleus multiomics, and human PDAC models, we show that tumoral loss of ATM serine/threonine kinase drives CAFs toward αSMA^+^ myofibroblastic differentiation, independently of P53 status. These myCAFs, in turn, promote cancer aggressiveness and chemoresistance. Mechanistically, ATM deficiency increases reactive oxygen species and contractility signaling, enhancing TGF-β1 secretion. Pharmacological TGF-β inhibition reverses myCAF differentiation, sensitizes tumors to chemotherapy, and impairs tumor progression in both murine and human ATM-null models. Our findings reveal that ATM-deficient tumors shape a cancer-promoting niche via TGF-β signaling and identify dual targeting of intrinsic and extrinsic vulnerabilities as a promising precision oncology strategy.

**SIGNIFICANCE:** HRD pancreatic cancers reprogram the tumor microenvironment in a genotype-specific manner through TGF-β-driven myCAF-enrichment. Targeting this stromal axis alongside platinum-based chemotherapy improves therapeutic efficacy in ATM-deficient models. These findings highlight the need to integrate epithelial genotype and stromal context for truly personalized treatment strategies in PDAC.
