## Supplementary Table S1 for "Exploiting TGF-β-mediated Stromal Programming in Homologous Recombination-Deficient Pancreatic Cancer"

### Sheet: Feuil1
Supplementary Table S1. Cell count and proportion of cell types identified with the single-nucleus multiomics analysis.
Genotype	Cell type	Count	Proportion
KPC	Acinar cells	69	0.0145355
	Ductal cells	896	0.188751
	EMT-like cells	38	0.00800506
	myCAF	122	0.0257004
	iCAF	56	0.0117969
	apCAF	40	0.00842637
	Myeloid cells	867	0.182642
	T and NK cells	857	0.180535
	B cells	1452	0.305877
	Dendritic cells	161	0.0339162
	Perivascular cells	107	0.0225406
	Endothelial cells	82	0.0172741
AKPC	Acinar cells	177	0.0310635
	Ductal cells	2319	0.406985
	EMT-like cells	184	0.032292
	myCAF	342	0.0600211
	iCAF	45	0.00789751
	apCAF	46	0.00807301
	Myeloid cells	1938	0.340119
	T and NK cells	166	0.029133
	B cells	19	0.0033345
	Dendritic cells	80	0.01404
	Perivascular cells	150	0.026325
	Endothelial cells	232	0.040716
