## Supplementary Table S2 for "Exploiting TGF-β-mediated Stromal Programming in Homologous Recombination-Deficient Pancreatic Cancer"

### Sheet: Feuil1
Supplementary Table S2. Clinical characteristics and mutations of patient-derived organoids.
PDO ID	Age (y)	Sex	TNM	Stage	Grade	Biopsy for organoids	At time of biopsy
#1	76	F	pT2 pN1 (3/25), L1, V1, Pn1, R1	IIB	G2	primary tumor	treatment-naïve
#2	72	M	cT3 cN1 pM1	IV	G3	US-guided PB of liver metastasis	treatment-naïve
