## Supplementary Table S4 for "Exploiting TGF-β-mediated Stromal Programming in Homologous Recombination-Deficient Pancreatic Cancer"

### Sheet: Feuil1
	Supplementary Table S4. CRISPR/Cas9 guide sequences.
	Sequence name	Sequence
	Hs.Cas9.ATM.1.AB	mU*mG*mU* rGrUrU rGrArG rGrCrU rGrArU rArCrA rUrUrG rUrUrU rUrArG rArGrC rUrArG rArArA rUrArG rCrArA rGrUrU rArArA rArUrA rArGrG rCrUrA rGrUrC rCrGrU rUrArU rCrArA rCrUrU rGrArA rArArA rGrUrG rGrCrA rCrCrG rArGrU rCrGrG rUrGrC mU*mU*mU* rU
	Mm.Cas9.ATR.1.AB	mA*mA*mG* rCrCrG rArUrU rGrGrA rUrGrA rArCrA rUrArG rUrUrU rUrArG rArGrC rUrArG rArArA rUrArG rCrArA rGrUrU rArArA rArUrA rArGrG rCrUrA rGrUrC rCrGrU rUrArU rCrArA rCrUrU rGrArA rArArA rGrUrG rGrCrA rCrCrG rArGrU rCrGrG rUrGrC mU*mU*mU* rU
	Mm.Cas9.KEAP1.1.AB	mC*mU*mC* rGrArA rCrCrA rCrGrC rUrGrU rCrArA rUrCrG rUrUrU rUrArG rArGrC rUrArG rArArA rUrArG rCrArA rGrUrU rArArA rArUrA rArGrG rCrUrA rGrUrC rCrGrU rUrArU rCrArA rCrUrU rGrArA rArArA rGrUrG rGrCrA rCrCrG rArGrU rCrGrG rUrGrC mU*mU*mU* rU
	Mm.Cas9.PXN.1.AA	mU*mC*mC* rArArC rArCrC rCrArG rGrArC rGrGrC rGrUrG rUrUrU rUrArG rArGrC rUrArG rArArA rUrArG rCrArA rGrUrU rArArA rArUrA rArGrG rCrUrA rGrUrC rCrGrU rUrArU rCrArA rCrUrU rGrArA rArArA rGrUrG rGrCrA rCrCrG rArGrU rCrGrG rUrGrC mU*mU*mU* rU
	Mm.Cas9.ACTN4.1.AA	mG*mG*mA* rCrUrA rCrCrA rCrGrC rArGrC rGrArA rCrCrG rUrUrU rUrArG rArGrC rUrArG rArArA rUrArG rCrArA rGrUrU rArArA rArUrA rArGrG rCrUrA rGrUrC rCrGrU rUrArU rCrArA rCrUrU rGrArA rArArA rGrUrG rGrCrA rCrCrG rArGrU rCrGrG rUrGrC mU*mU*mU* rU
	Mm.Cas9.TGFB1.1.AA	mU*mG*mU* rArCrA rArCrA rGrCrA rCrCrC rGrCrG rArCrG rUrUrU rUrArG rArGrC rUrArG rArArA rUrArG rCrArA rGrUrU rArArA rArUrA rArGrG rCrUrA rGrUrC rCrGrU rUrArU rCrArA rCrUrU rGrArA rArArA rGrUrG rGrCrA rCrCrG rArGrU rCrGrG rUrGrC mU*mU*mU* rU
	sgCtrl	mA*mC*mG* rGrArG rGrCrU rArArG rCrGrU rCrGrC rArArG rUrUrU rUrArG rArGrC rUrArG rArArA rUrArG rCrArA rGrUrU rArArA rArUrA rArGrG rCrUrA rGrUrC rCrGrU rUrArU rCrArA rCrUrU rGrArA rArArA rGrUrG rGrCrA rCrCrG rArGrU rCrGrG rUrGrC mU*mU*mU* rU
